# Human Regnases are antiviral restriction factors targeting viral RNA

**DOI:** 10.64898/2026.07.06.736706

**Authors:** Linda Grabe, Sarah Hommel, Lucas Singer, Maddalena Zangari, Kerstin Regensburger, Asimenia Vlachou, Rayhane Nchioua, Konstantin Sparrer, Mateusz Wawro, Aneta Kasza, Daniel Sauter, Frank Kirchhoff, Dorota Kmiec

**Affiliations:** Institute of Molecular Virology Ulm University Medical Center Ulm, Germany; German Center for Neurodegenerative Diseases (DZNE) Ulm, Germany; University Medical Center Hamburg-Eppendorf (UKE) Hamburg, Germany; Department of Cell Biochemistry Faculty of Biotechnology, Biochemistry and Biophysics Jagiellonian University Krakow, Poland; Institute for Medical Virology and Epidemiology of Viral Diseases University Hospital Tübingen Tübingen, Germany

## Abstract

Regnases regulate immune gene expression by degrading cellular mRNAs. Regnase-1 also targets viral RNA, but whether this activity is shared among other human Regnases remains unknown. Here, we systematically compared the antiviral properties of all four Regnases. Expression of Regnases-1–4 inhibited RNA viruses HIV-1, HIV-2, MLV, RSV, OC43 and SARS-CoV-2, but not DNA virus HSV-1. Depletion experiments demonstrated that endogenous Regnases restrict HIV-1 replication in a cell-type-dependent manner, with Regnase-1 and Regnase-4 exerting the strongest effects in T-cells and monocytes, and Regnase-2 and Regnase-3 in primary macrophages. All Regnases displayed signatures of positive selection, consistent with their roles as antiviral restriction factors, but only Regnase-1 and -4 were induced by interferons. Mechanistically, the antiviral activity of Regnases required an intact catalytic core, a CCCH zinc finger, and, in the case of Regnase-1, -2 and -3, a dimerisation motif (P/R). Chimeric Regnase-1 and Regnase-3 constructs suggested that differences in antiviral potency primarly reflect differences in RNA recognition rather than catalytic activity. Bicistronic reporter assays suggested that Regnase-1 and -4 exhibit broad targeting, whereas Regnases-2 and -3 display greater substrate selectivity and correlate in target specificity. Collectively, our findings establish Regnases as antiviral restriction factors with distinct viral RNA targeting specificities.
