## Supplementary material for "Human Regnases are antiviral restriction factors targeting viral RNA": Table S1

### Sheet: MEME
Regnase	Codon position	Position	Codon	Amino acid	α	β1	p1	β+	p+	LRT	p-value	# branches under selection	Class
1	14	13	GCC	A	3.592	1.634	0.744	80.098	0.256	5.779	0.025	1	Diversifying
1	31	28	CGT	R	7.397	0.054	0.652	56.837	0.348	4.121	0.059	10	Diversifying
1	101	96	CGC	R	0.94	0	0.01	5.171	0.99	4.238	0.056	7	Diversifying
1	132	126	CCA	P	4.673	2.257	0.267	1,351.582	0.733	3.129	0.1	3	Diversifying
1	356	350	AGC	S	1.933	0	0.011	6.325	0.989	3.269	0.093	6	Diversifying
1	372	366	TCT	S	2.928	0	0.561	87.946	0.439	7.011	0.013	6	Diversifying
1	373	367	CTG	L	1.31	0.641	0.74	117.362	0.26	8.448	0.006	6	Diversifying
1	375	369	ACA	T	1.706	0	0.01	4.099	0.99	3.171	0.098	7	Diversifying
1	377	371	AGT	S	2.094	0	0.009	7.194	0.991	6.425	0.018	9	Diversifying
1	429	420	TGG	W	0.182	0.014	0.99	857.803	0.01	14.989	0	2	Diversifying
1	560	549	CTA	L	6.312	0.013	0.888	590.841	0.112	5.857	0.024	2	Diversifying
1	606	595	CAG	Q	1.242	0.666	0.282	318.715	0.718	6.3	0.019	3	Diversifying
2	33	32	GGC	G	9.297	4.625	0.417	1,157.753	0.583	11.719	0.001	3	Diversifying
2	34	33	AAT	N	4.158	1.074	0.813	32.573	0.187	4.317	0.054	2	Diversifying
2	51	50	AGC	S	1.107	0	0.009	7.498	0.991	6.096	0.021	16	Diversifying
2	67	65	GGT	G	3.173	0	0.012	11.024	0.988	6.214	0.02	7	Diversifying
2	182	174	GCA	A	4.078	0	0.013	11.12	0.987	4.521	0.048	7	Diversifying
2	202	193	GTT	V	1.696	0	0.009	6.109	0.991	3.582	0.079	3	Diversifying
2	213	204	CAT	H	0.849	0.003	0.911	3,065.313	0.089	8.957	0.005	1	Diversifying
2	214	205	GGG	G	11.749	0.066	0.966	2,092.235	0.034	5.782	0.025	1	Diversifying
2	216	207	AAA	K	7.816	0	0.958	2,031.582	0.042	9.719	0.003	1	Diversifying
2	217	208	GAA	E	5.923	0	0.949	2,232.342	0.051	11.092	0.002	1	Diversifying
2	218	209	GAA	E	8.675	0	0.915	275.468	0.085	5.914	0.024	3	Diversifying
2	219	210	TTC	F	7.594	0.014	0.956	118.035	0.044	3.56	0.08	1	Diversifying
2	224	215	ATA	I	6.916	0.009	0.963	355.817	0.037	6.091	0.022	1	Diversifying
2	226	217	CTT	L	7.339	0	0.938	347.532	0.062	6.446	0.018	1	Diversifying
2	227	218	GCT	A	8.411	0	0.951	369.093	0.049	6.19	0.02	1	Diversifying
2	243	234	GTG	V	3.221	0	0.932	150.747	0.068	3.716	0.073	1	Diversifying
2	244	235	CCT	P	2.447	0	0.865	328.922	0.135	7.916	0.008	1	Diversifying
2	249	240	GAG	E	9.591	0	0.919	137.671	0.081	3.945	0.065	2	Diversifying
2	250	241	CAA	Q	3.499	0	0.93	255.926	0.07	3.448	0.084	1	Diversifying
2	252	243	CGC	R	9.516	0.281	0.962	1,577.265	0.038	10.704	0.002	1	Diversifying
2	253	244	CCT	P	3.353	0	0.911	274.96	0.089	10.339	0.002	1	Diversifying
2	254	245	GAT	D	1.914	0	0.934	326.018	0.066	5.419	0.03	1	Diversifying
2	255	246	GCA	A	6.943	0	0.901	379.093	0.099	6.51	0.017	2	Diversifying
2	258	249	ACA	T	3.615	0	0.631	81.63	0.369	6.958	0.014	5	Diversifying
2	317	308	AAG	K	8.765	0	0.958	1,148.293	0.042	9.888	0.003	1	Diversifying
2	413	404	ATG	M	0	0	0.709	16.675	0.291	4.1	0.06	5	Diversifying
2	464	453	ATT	I	1.914	0	0.734	38.906	0.266	3.949	0.065	2	Diversifying
2	492	481	GCA	A	6.357	0	0.747	526.61	0.253	6.508	0.017	4	Diversifying
2	559	548	ATG	M	0	0	0.01	4.912	0.99	3.561	0.08	7	Diversifying
2	568	557	ATC	I	0	0	0.01	3.046	0.99	5.388	0.031	6	Diversifying
2	617	603	TTG	L	0	0	0.625	14.573	0.375	3.779	0.071	5	Diversifying
2	622	608	ACC	T	5.258	0	0.596	38.788	0.404	4.451	0.05	9	Diversifying
2	634	620	GCA	A	3.416	0	0.733	50.692	0.267	3.476	0.083	3	Diversifying
2	677	663	GCC	A	5.124	0.731	0.431	60.581	0.569	5.2	0.034	2	Diversifying
2	681	667	TCA	S	0.748	0	0.011	3.7	0.989	3.286	0.092	7	Diversifying
3	2	2	TCT	S	8.718	2.228	0.638	308.574	0.362	116.498	0	14	Diversifying
3	3	3	TTG	L	3.255	1.391	0.643	1,222.87	0.357	358.294	0	53	Diversifying
3	4	4	TAT	Y	0.205	0.122	0.639	1,241.49	0.361	305.776	0	52	Diversifying
3	5	5	TTT	F	0	0	0.658	2,826.431	0.342	562.374	0	54	Diversifying
3	6	6	CCT	P	3.831	0	0.716	12,177.061	0.284	286.772	0	55	Diversifying
3	7	7	GCT	A	4.178	2.364	0.679	3,723.124	0.321	309.504	0	43	Diversifying
3	8	8	AAC	N	7.7	3.861	0.682	779.237	0.318	170.06	0	37	Diversifying
3	23	22	AGC	S	1.969	0.938	0.764	141.275	0.236	25.531	0	6	Diversifying
3	24	23	AAA	K	1.218	0	0.84	4,775.818	0.16	74.591	0	6	Diversifying
3	25	24	GTG	V	0.435	0.214	0.749	58.799	0.251	8.158	0.007	6	Diversifying
3	26	25	GAG	E	0.721	0	0.744	12,351.431	0.256	78.869	0	7	Diversifying
3	27	26	TCA	S	2.091	1.089	0.779	4,572.586	0.221	121.605	0	7	Diversifying
3	49	48	GTG	V	0	0	0.01	1.849	0.99	5.71	0.026	8	Diversifying
3	122	116	AAG	K	0	0	0.488	16.711	0.512	6.092	0.022	4	Diversifying
3	138	131	ATA	I	3.729	0.049	0.562	113.152	0.438	4.072	0.061	7	Diversifying
3	139	132	CTC	L	6.686	0.017	0.789	200.717	0.211	16.876	0	6	Diversifying
3	140	133	AAG	K	4.475	0	0.672	41.778	0.328	9.417	0.004	5	Diversifying
3	157	150	TCC	S	1.427	0	0.009	4.19	0.991	3.444	0.085	6	Diversifying
3	158	151	AAG	K	0	0	0.662	15.884	0.338	10.296	0.003	7	Diversifying
3	163	156	CCA	P	5.506	0	0.753	71.105	0.247	4.717	0.044	4	Diversifying
3	507	500	GTC	V	0	0	0.01	1.482	0.99	5.107	0.036	6	Diversifying
3	558	551	CCT	P	0	0	0.009	1.174	0.991	3.926	0.066	3	Diversifying
3	563	556	CCA	P	4.317	0	0.853	900.614	0.147	16.245	0	3	Diversifying
3	580	572	ACG	T	0.446	0.156	0.731	16.466	0.269	4.69	0.044	1	Diversifying
3	610	602	CTC	L	0	0	0.703	20.866	0.297	7.309	0.012	7	Diversifying
3	673	665	CAC	H	2.129	0	0.939	49.319	0.061	5.673	0.027	1	Diversifying
3	675	667	CAC	H	0	0	0.718	16.624	0.282	8.103	0.008	6	Diversifying
3	700	692	AGT	S	1.668	0	0.781	122.201	0.219	7.524	0.01	3	Diversifying
3	706	698	TTC	F	0	0	0.741	30.208	0.259	4.013	0.063	6	Diversifying
3	720	712	CCG	P	0	0	0.491	3.383	0.509	3.37	0.088	4	Diversifying
3	771	763	TCA	S	6.408	0.023	0.955	462.758	0.045	8.007	0.008	1	Diversifying
3	780	772	CAG	Q	0.905	0	0.563	28.177	0.437	5.026	0.037	4	Diversifying
3	793	784	GGG	G	3.804	0	0.929	178.016	0.071	6.058	0.022	2	Diversifying
3	830	821	TGG	W	5.455	0	0.938	244.404	0.062	14.305	0	6	Diversifying
3	832	823	ATC	I	9.526	0	0.694	46.771	0.306	6.493	0.018	14	Diversifying
3	834	825	TAC	Y	5.295	0	0.814	222.812	0.186	22.703	0	7	Diversifying
3	848	838	AAC	N	0	0	0.325	5.241	0.675	7.13	0.013	8	Diversifying
4	5	5	AGC	S	0	0	0.661	9.408	0.339	3.764	0.072	7	Diversifying
4	36	36	GTG	V	0	0	0.757	14.248	0.243	4.741	0.043	3	Diversifying
4	87	83	AGA	R	0	0	0.008	3.156	0.992	13.41	0.001	7	Diversifying
4	119	115	AAG	K	0.002	0.001	0.751	10.079	0.249	3.259	0.093	2	Diversifying
4	180	176	GTC	V	3.881	0	0.944	338.892	0.056	7.804	0.009	1	Diversifying
4	197	193	GTC	V	0	0	0.008	2.772	0.992	5.351	0.031	1	Diversifying
4	312	304	GAG	E	4.862	0	0.525	28.151	0.475	4.26	0.055	8	Diversifying
4	315	307	CGG	R	9.34	1.491	0.283	37.69	0.717	3.458	0.084	1	Diversifying
4	328	317	GAG	E	1.324	0.579	0.751	168.533	0.249	10.493	0.002	4	Diversifying
4	334	320	GCG	A	6.209	0	0.493	56.171	0.507	3.289	0.092	6	Diversifying
4	337	323	CGG	R	14.764	0	0.634	78.604	0.366	4.268	0.055	6	Diversifying
4	340	326	TTT	F	6.891	2.608	0.305	226.748	0.695	8.544	0.006	2	Diversifying
4	363	338	GAC	D	3.385	0	0.416	63.701	0.584	3.47	0.083	8	Diversifying
4	369	345	AGC	S	3.956	1.9	0.257	14,077.227	0.743	3.528	0.081	2	Diversifying
4	391	367	TGC	C	5.991	0	0.601	34.633	0.399	3.438	0.085	10	Diversifying
4	401	377	GAC	D	5.196	0	0.735	85.909	0.265	5.167	0.035	9	Diversifying
4	439	391	CTC	L	4.865	0	0.731	108.162	0.269	7.056	0.013	4	Diversifying
4	443	395	GAG	E	2.833	0.864	0.502	18.375	0.498	3.138	0.099	1	Diversifying
4	463	415	GGC	G	3.094	2.217	0.803	55.222	0.197	6.235	0.02	2	Diversifying
4	474	426	TTG	L	2.376	1.161	0.283	377.491	0.717	3.683	0.075	3	Diversifying
4	500	452	TGG	W	0	0	0.779	27.677	0.221	6.259	0.02	2	Diversifying
4	510	462	ACT	T	4.354	0	0.549	21.333	0.451	4.73	0.043	11	Diversifying
4	534	482	CGC	R	3.036	0	0.777	78.696	0.223	10.335	0.002	4	Diversifying
4	577	524	CTG	L	5.484	2.338	0.647	213.296	0.353	14.298	0	3	Diversifying
4	580	527	CCC	P	2.355	0.271	0.756	65.789	0.244	4.645	0.045	5	Diversifying

### Sheet: FEL
regnase	codon (alignment position)	codon in human regnase	Codon	Amino acid	alpha	beta	alpha=beta	LRT	p-value	Total branch length	class
1	101	96	CGC	R	0.102	0.542	0.444	4.259	0.0391	7.288	Diversifying
1	356	350	AGC	S	0.212	0.67	0.575	3.3	0.0693	9.44	Diversifying
1	375	369	ACA	T	0.182	0.434	0.321	3.166	0.0752	5.267	Diversifying
1	377	371	AGT	S	0.224	0.755	0.559	6.47	0.011	9.191	Diversifying
2	51	50	AGC	S	0.155	1.055	0.854	6.149	0.0131	7.598	Diversifying
2	67	65	GGT	G	0.454	1.533	1.154	6.225	0.0126	10.269	Diversifying
2	182	174	GCA	A	0.57	1.565	1.186	4.499	0.0339	10.549	Diversifying
2	202	193	GTT	V	0.241	0.843	0.643	3.608	0.0575	5.725	Diversifying
2	559	548	ATG	M	0	0.682	0.602	3.59	0.0581	5.353	Diversifying
2	568	557	ATC	I	0	0.423	0.301	5.388	0.0203	2.678	Diversifying
2	617	603	TTG	L	0	0.389	0.204	3.42	0.0644	1.815	Diversifying
2	681	667	TCA	S	0.106	0.514	0.37	3.3	0.0693	3.289	Diversifying
3	2	2	TCT	S	2.155	4.164	3.475	5.468	0.0194	42.176	Diversifying
3	3	3	TTG	L	3.701	11.203	7.509	11.423	0.0007	91.143	Diversifying
3	4	4	TAT	Y	0.235	9.931	7.072	45.08	0	85.832	Diversifying
3	5	5	TTT	F	0	23.724	18.505	63.063	0	224.594	Diversifying
3	6	6	CCT	P	4.899	7.836	6.902	3.719	0.0538	83.767	Diversifying
3	7	7	GCT	A	3.297	5.917	5.308	3.372	0.0663	64.419	Diversifying
3	8	8	AAC	N	0	0.302	0.211	5.716	0.0168	2.566	Diversifying
3	71	70	GAT	D	0	0.252	0.201	3.067	0.0799	2.443	Diversifying
3	157	150	TCC	S	0.236	0.68	0.525	3.477	0.0622	6.373	Diversifying
3	158	151	AAG	K	0	0.466	0.365	4.407	0.0358	4.428	Diversifying
3	507	500	GTC	V	0	0.242	0.157	5.118	0.0237	1.91	Diversifying
3	558	551	CCT	P	0	0.191	0.129	3.926	0.0475	1.565	Diversifying
3	610	602	CTC	L	0	0.344	0.248	5.082	0.0242	3.005	Diversifying
3	706	698	TTC	F	0	0.248	0.195	2.864	0.0906	2.372	Diversifying
3	720	712	CCG	P	0	0.275	0.206	3.332	0.0679	2.503	Diversifying
3	848	838	AAC	N	0	0.584	0.475	6.959	0.0083	5.766	Diversifying
4	87	83	AGA	R	0	0.547	0.294	13.417	0.0002	3.329	Diversifying
4	112	108	ACC	T	0.269	0.816	0.675	2.799	0.0943	7.643	Diversifying
4	197	193	GTC	V	0	0.48	0.383	5.368	0.0205	4.345	Diversifying
